# Uracil/guanine mismatches trigger MutS HOMOLOG1-dependent mitochondrial DNA double-strand breaks in Arabidopsis

**DOI:** 10.64898/2026.06.10.731485

**Authors:** Chang Zhou, Alejandro Peñafiel-Ayala, Chuande Wang, Daniel B. Sloan, Luis G. Brieba, Shin-ichi Arimura

## Abstract

Angiosperm mitochondrial genomes exhibit exceptionally low nucleotide substitution rates, likely supported by active homologous recombination-mediated repair, while maintaining genome integrity by suppressing illegitimate recombination between imperfectly matched sequences that could otherwise cause deleterious structural rearrangements. The nuclear-encoded MutS HOMOLOG1 (MSH1) protein has been proposed to help resolve this paradox by recognizing mismatches and promoting DNA double-strand break-associated repair responses that suppress both point mutations and illegitimate recombination. However, direct experimental evidence for this proposed activity of MSH1 has been lacking. Here, we demonstrate that targeted base editing using a mitochondrial TALE-cytidine deaminase fusion (mitoTALECD) in Arabidopsis mitochondria induces deletions at the redundant gene *atp6-2*. These deletions phenocopy those generated by mitochondria-targeted TALEN (mitoTALEN) cleavage at the same locus. Notably, deletion events that encompass the base-editing target site were markedly reduced in *msh1* mutant backgrounds, indicating that functional MSH1 promotes their formation. *In vitro* assays further demonstrated that recombinantly expressed MSH1 efficiently recognizes U:G mismatches derived from deoxycytidine-to-deoxyuridine deamination events and performs coordinated double incisions, thereby generating staggered dsDNA breaks with short 3′ overhangs. Together, these findings provide direct experimental support for the long-postulated role of MSH1: the induction of mismatch-triggered DNA double-strand breaks. This MSH1 activity likely promotes the repair of mismatched bases and prevents illegitimate recombination by rejecting annealing between imperfect repeat sequences, thereby helping maintain the characteristic mutational stasis and recombinational dynamics of angiosperm mitochondrial genomes.
