## Supplemental Tables for "Uracil/guanine mismatches trigger MutS HOMOLOG1-dependent mitochondrial DNA double-strand breaks in Arabidopsis"

### Sheet: Supplementary Table. 1
	Supplementary Table 1. Mutation profiles of atp6-2 T₁ mutants edited by mitoTALECDs
site	mitoTALECDs	deletion /detected T1	mutation /detected T1	sites in targeting window					NNNNNNNN-TALECDleft-Targeting (mutated site) window-TALECDright-NNNNNNNN
				G5	C8	C10	C12	G13
atp6-2_a	-								WT:AACCAAGAACAGGGGGCATAGAGATTTCTTCTCTTATGAGATTGATAGTTTGATGGGGGGCC
	TALE4+G1397CN	0/13	6/13			homo			AACCAAGAACAGGGGGCATAGAGATTTCTTCTTTTATGAGATTGATAGTTTGATGGGGGGCC
			1/13			h/c			AACCAAGAACAGGGGGCATAGAGATTTCTTCTTTTATGAGATTGATAGTTTGATGGGGGGCC
	TALE3+G1333NC	6/15	5/15		homo				AACCAAGAACAGGGGGCATAGAGATTTCTTTTCTTATGAGATTGATAGTTTGATGGGGGGCC
			1/15		h/c				AACCAAGAACAGGGGGCATAGAGATTTCTTTTCTTATGAGATTGATAGTTTGATGGGGGGCC
	TALE2+G1397NC	12/24	5/24			homo	homo		GGTAGAAAACAACCAAGAACAGGGGGCATAGAGATTTCTTTTTTTATGAGATTGATAGTTTGATGGGGGGCC
			2/24			homo	h/c		GGTAGAAAACAACCAAGAACAGGGGGCATAGAGATTTCTTTTTTTATGAGATTGATAGTTTGATGGGGGGCC
			1/24			h/c	h/c		GGTAGAAAACAACCAAGAACAGGGGGCATAGAGATTTCTTTTTTTATGAGATTGATAGTTTGATGGGGGGCC
			2/24			homo			GGTAGAAAACAACCAAGAACAGGGGGCATAGAGATTTCTTTTCTTATGAGATTGATAGTTTGATGGGGGGCC
atp6-2_b	-			G5	C8	C10	C12	G13	WT:GGATTTCCATAAGTTTCATATAGTTAGAAAAACAGGCGTCGTGATATTTTTCAATAAAATTGACAGGGCCAGGA
	TALE1+G1333CN	27/30	0/30						GGATTTCCATAAGTTTCATATAGTTAGAAAAACAGGCGTCGTGATATTTTTCAATAAAATTGACAGGGCCAGGA
	TALE1+G1333NC	26/29	1/29			homo		homo	GGATTTCCATAAGTTTCATATAGTTAGAAAAACAGGCGTTGTAATATTTTTCAATAAAATTGACAGGGCCAGGA
			1/29			h/c			GGATTTCCATAAGTTTCATATAGTTAGAAAAACAGGCGTTGTGATATTTTTCAATAAAATTGACAGGGCCAGGA
	TALE1+G1397CN	17/21	2/17	homo		homo			GGATTTCCATAAGTTTCATATAGTTAGAAAAACAAGCGTTGTGATATTTTTCAATAAAATTGACAGGGCCAGGA
			1/17	homo		h/c			GGATTTCCATAAGTTTCATATAGTTAGAAAAACAAGCGTTGTGATATTTTTCAATAAAATTGACAGGGCCAGGA
	TALE1+G1397NC	0/24	17/24			homo			GGATTTCCATAAGTTTCATATAGTTAGAAAAACAGGCGTTGTGATATTTTTCAATAAAATTGACAGGGCCAGGA
			3/24			h/c			GGATTTCCATAAGTTTCATATAGTTAGAAAAACAGGCGTTGTGATATTTTTCAATAAAATTGACAGGGCCAGGA
“Deletion/detected T1” or “mutants/detected T1” indicates the number of T₁ plants carrying deletions or C-to-T mutations over the total number of T₁ plants analyzed for each construct. The numbers following base names (e.g., G5) under “sites in targeting window” refer to the position relative to the fifth nucleotide from the left TALE-array binding site (for example, G5 denotes the guanine locate…

### Sheet: Supplementary Table. 2
Supplementary Table 2. Primers used in this study.
Gene	Primer	Sequence (5'->3')	length (bp)	Product Length (bp)	Tm (°C)	GC%
atp6-2_a	atp6-2_a_Fw	GGCGCTCTATCATTGTCTGA	20	410	59	50
	atp6-2_a_Rv	TTCAACCGGGTTAACCTCTC	20		59	50
atp6-2_b	atp6-2_b_Fw	CATTCCCGGAAAGACCACCT	20	410	59	55
	atp6-2_b_Rv	CGGGAGCAAACTGGACCTTA	20		59	55
MSH1	MSH1-Fc	GAAGGTACTCTGAGGGGATATC	22	657	61	50
	MSH1-Rc	CTTCGCGTGGAAACCTTGAC	20		64	55
	MSH1-Fc	GAAGGTACTCTGAGGGGATATC	22	245	61	50
	MSH1-Ras-W	CTTACATGTCTGCAATCTC	19		56	42
	MSH1-Fas-M	ATTCTGTGTCTACTCAA	17	441	52	35
	MSH1-Rc	CTTCGCGTGGAAACCTTGAC	20		64	55
FOKI coding sequence	FOKI_Fw	ACAAGCTGAAGTACGTGCCC	20	319	61	55
	FOKI_Rv	CACCACTCGTTGGGGTTGAT	20		60	55
mitoTALECD_1397N coding sequence	mitoTALECD_1397N_Fw	GTGGCCCAACTCCATATCCC	20	366	60	60
	mitoTALECD_1397N-Rv	TCTCATCCGTGCTCTCATCG	20		59	55
nptII	nptII_Fw	CATACGCTTGATCCGGCTAC	20	118	60	55
	nptII_Rv	GATGCTCTTCGTCCAGATCA	20		59	50

### Sheet: Supplementary Table. 3
Supplementary Table. 3 Oligonucleoides sequence used to assemble different DNA mismatches
Name	Sequence 5'-3'
AC	Cy5 ACCAAGAACAGGGGGCATAGAGATTTCTTCTCTTATGAGATTGATAGTTTGATGGGGGGC
AT	Cy5 ACCAAGAACAGGGGGCATAGAGATTTCTTCTTTTATAGAGATTGATAGTTTGATGGGGGGC
AU	Cy5 ACCAAGAACAGGGGGCATAGAGATTTCTTCT/ideoxyU/TTATGAGATTGATAGTTTGATGGGGGGC
ACC	6-FAM GCCCCCCATCAAACTATCAATCTCATAAAAGAAGAAATCTCTATGCCCCCTGTTCTTGGT
ATT	Cy5 ACCAAGAACAGGGGGCATAGAGATTTCTTTTTTTATGAGATTGATAGTTTGATGGGGGGC
AUU	Cy5 ACCAAGAACAGGGGGCATAGAGATTTCTT/ideoxyU/T/ideoxyU/TTATGAGATTGATAGTTTGATGGGGGGC
AGC	6-FAM GCCCCCCATCAAACTATCAATCTCATAAGAGAAGAAATCTCTATGCCCCCTGTTCTTGGT
1control6-2b	Cy5 CATAAGTTTCATATAGTTAGAAAAACAGGCGTCGTGATATTTTTCAATAAAATTGACAGG
ctb6bcomp-A	6-FAM CCTGTCAATTTTATTGAAAAATATCACGACGCCTGTTTTTCTAACTATATGAACTTATG
ct6bUraG1333-B	6-FAM CCTGTCAATTTTATTGAAAAATAT/ideoxyU/ACGACGCCTGTTTTTCTAACTATATGAACTTATG
wtcy5U	Cy5 CATAAGTTTCATATAGTTAGAAAAACAGGCGT/ideoxyU/GTGATATTTTTCAATAAAATTGACAGG
ct6bdoubleG1333-F	FAM CCTGTCAATTTTATTGAAAAATATCACAACGCCTGTTTTTCTAACTATATGAACTTATG
4G1397NNCC6-2-b	Cy5 CATAAGTTTCATATAGTTAGAAAAACAGGCGTTGTGATATTTTTCAATAAAATTGACAGG

### Sheet: Supplementary Table. 4
Supplementary Table. 4 Oligonucleotide combination for DNA substrates annealing
	Mismatch	Oligonucleotide Combination
atp6-2a	TA	AT+ACC
	CG	AC+AGC
	dU/A	AU+ACC
	dU/G	AU+AGC
	dU/G & dU/A	AUU+ACC
	dU/G & dU/G	AUU+AGC
atp6-2b	TA	4G1397NNCC6-2-b + ct6bdoubleG1333-F
	CG	1control6-2b + ctb6bcomp-A
	dU/A	wtcy5U + ct6bdoubleG1333-F
	dU/G	wtcy5U + ctb6bcomp-A
	G/dU	1control6-2b + ctb6bUraG1333-B
	dU/G & G/dU	wtcy5U + ctb6bUraG1333-B
